# Novel regulation from novel interactions: Identification of an RNA sponge that controls the levels, processing and efficacy of the RoxS riboregulator of central metabolism in *Bacillus subtilis*

**DOI:** 10.1101/814905

**Authors:** Sylvain Durand, Adam Callan-Sidat, Josie McKeown, Stephen Li, Gergana Kostova, Juan R. Hernandez-Fernaud, Mohammad Tauqeer Alam, Andrew Millard, Chrystala Constantinidou, Ciarán Condon, Emma L. Denham

## Abstract

Small RNAs (sRNAs) are a taxonomically-restricted but transcriptomically-abundant class of post-transcriptional regulators. While potentially of importance, we know the function of few. This is in no small part because we lack global-scale methodology enabling target identification, this being especially acute in species without known RNA meeting point proteins (e.g. Hfq). We apply a combination of psoralen RNA cross-linking and Illumina-sequencing to identify RNA-RNA interacting pairs *in vivo* in *Bacillus subtilis*, resolving previously well-described interactants. Although sRNA-sRNA pairings are rare (compared with sRNA/mRNA), we identify a robust example involving the unusually conserved sRNA (RoxS/RsaE) and an unstudied sRNA that we term Regulator of small RNA A (RosA). This interaction is found in independent samples across multiple conditions. Given the possibility of a novel associated regulatory mechanism, and the rarity of well-characterised bacterial sRNA-sRNA interactions, we mechanistically dissect RosA and its interactants. RosA we show to be a sponge RNA, the first to be described in a Gram-positive bacterium. RosA interacts with at least two sRNAs, RoxS and FsrA. Unexpectedly, it acts differently on each. As expected of a sponge RNA, FsrA is sequestered by RosA. The RosA/RoxS interaction is more complex affecting not only the level of RoxS but also its processing and efficacy. Importantly, RosA provides the condition-dependent intermediary between CcpA, the key regulator of carbon metabolism, and RoxS. This not only provides evidence for a novel, and functionally important, regulatory mechanism, but in addition, provides the missing link between transcriptional and post-transcriptional regulation of central metabolism.
