## Supplementary tables 1 and 2 for "Novel regulation from novel interactions: Identification of an RNA sponge that controls the levels, processing and efficacy of the RoxS riboregulator of central metabolism in *Bacillus subtilis*"

### Sheet: S1 - Strains used in this study
S1 Table. Strains and plasmids used in this study (related to experimental procedures)
Strain/plasmid	Relevant characteristics	Reference/source
Escherichia coli
DH5	Wild-type E. coli F– λ– endA1 recA1 relA1 gyrA96 thi-1 glnV44 hsdR17(rK–mK–)	Laboratory collection
TG1	Wild-type E. coli K12; F'(traD36 proAB + lacIq lacZΔM15 supE hsdD5 thi Δ(lac-proAB))	Laboratory collection
Bacillus subtilis
168trp+	Wild-type B. subtilis 168trp+ trpC2 chr::trp	Laboratory collection
ELD0001	168trp+, ΔS345/RosA::bleR	This study
ELD0002	168 trp+, ΔS345/RosA::bleR, amyE::S345/RosA, tetR; constructed with pRMC	This study
ELD0003	168trp+, amyE::S345/RosA, tetR; constructed with pRMC	This study
GP302	168, ΔccpA::Em	Ludwig et al., 2002
ELD0004	168trp+, pBSBII chr::specR Pwt S345/RosA_ gfp	This study
ELD0005	168trp+, pBSBII chr::specR Pwt S345/RosA_ gfp, ∆ccpA::Em	This study
ELD0006	168trp+, ∆yqbR::bleR	This study
ELD0007	168trp+, ∆fur::kan	Bsat et al., 2002
CCB1269	168trp+, ∆roxS::kan	Durand et al., 2013
CCB1162	168trp+, ∆rnjA::spec	This study
CCB1163	168trp+, ΔS345/RosA::bleR ∆rnjA::spc	This study
CCB1175	168trp+, ΔS345/RosA::bleR ∆roxS::kan	This study
sunA-GFP	168trp+, pBSBII chr::specR Pwt sunA_ gfp	Kouwen et al., 2009
Plasmids
pBaSysBioII	Integrative LIC plasmid for construction of transcriptional fusions blaR LIC-gfpmut3-specR	Botella et al., 2010
pRMC	CPEC constructed pXTC derivative without Pxyl with AscI LIC site from pMUTIN-LIC-GFP	Mars et al., 2015

### Sheet: S2 - Oligos used in 
Name	Sequence	FW / RV	For construct	Description	Method reference
OPELD001	TCCGTACCATTGATCTGCGA	FW	∆S345	P1	Tanaka et al., 2013
OPELD002	CGACCTGCAGGCATGCAAGCTATTATCTCAGTTTTCCTTTCCGATG	RV	∆S345	P2	Tanaka et al., 2013
OPELD003	CGAGCTCGAATTCACTGGCCGTCGCTTGTCATCGGAAAGGAAAACTGAGATAATAACGATATTAGGGAGAATGGCTG	FW	∆S345	P3	Tanaka et al., 2013
OPELD004	GACCGGCAAGTTCGATCATC	RV	∆S345	P4	Tanaka et al., 2013
OPELD005	CTTTTACCGCGGGCTTTCCCCAATTGTGCAATCATCTTTTCTTGA	FW	pBSBII-S345		Botella et al., 2010
OPELD006	CATAGTAGTTCCTCCTTCCCTCTCTGTTGCTTATCCCCTCT	RV	pBSBII-S345		Botella et al., 2010
OPELD007	TTCCAAAGAAACACAGCCCG	FW	∆yqbR	P1	Tanaka et al., 2013
OPELD008	CGACCTGCAGGCATGCAAGCTTTCACTTAATCTCATGAGGAAACAC	RV	∆yqbR	P2	Tanaka et al., 2013
OPELD009	CGAGCTCGAATTCACTGGCCGTCGGGTGAGCGTGTGATGATTGT	FW	∆yqbR	P3	Tanaka et al., 2013
OPELD010	TTAGGGATTTCGACGGCACT	RV	∆yqbR	P4	Tanaka et al., 2013
OPELD011	TTTGCGTTCACAGGGTTCCTGGTCTTTTAAATCAGCCATATAAACACCG	FW	pRMC-S345		Mars et al., 2015
OPELD012	AGATATCACTAGATTGGGCTGGGACCCTGTCTCTGTGTTTAGAAC	RV	pRMC-S345		Mars et al., 2015
CC2347	CGGCATGATATGCGACCGTATCC	RV		S345/RosA probe
CC2440	GAAAGCGCCTACACTTACCTATTTC	FW		Riboprobe S345/RosA
CC2441	GCTCTAATACGACTCACTATAGAGCAGACTTTATGTATGGCTTGTTGATA	RV		Riboprobe S345/RosA
CC2389	TATGGCTTGTTGATAGGATACGATC	RV		Primer extension Mapping of the 5' of S345/RosA
CC2406	GCTCTAATACGACTCACTATAGGAAAGCGCCTACACTTACCTATTTC	FW		In vitro transcription of S345/RosA
CC2407	CCTGTCTCTGTGTTTAGAACAACC	RV		In vitro transcription of S345/RosA
CC2493	TAAAAAACTTGGCGGGGGTAGC	FW		In vitro transcription of FsrA
CC2492	GCTCTAATACGACTCACTATAGATAGAGAGAAGCTACTCTCTGTTCC	RV		In vitro transcription of FsrA
CC1832	CAGTAATACGACTCACTATAGTGAAATTGATCACAAACAAAC	FW		In vitro transcription of RoxS
CC1833	AAAGAAACCGCGCCGGGATAAG	RV		In vitro transcription of RoxS
CC875	GCGGTTTCATATGTCTTAACGACAACAAAGGGG	RV		RoxS probe
CC1339	CGCCAAGTTTTTTCGGATCTTGATC	RV		FsrA probe
	Italics - overlap with phleomycin cassette or plasmid
	Underline - to carry out popout of phleomycin cassette
