## Supplementary table 3 for "Novel regulation from novel interactions: Identification of an RNA sponge that controls the levels, processing and efficacy of the RoxS riboregulator of central metabolism in *Bacillus subtilis*"

### Sheet: A - FsrA
Sample	target	target_ID	p_value	adjusted_p_value	sRNA_target_interaction	other_sRNA_interaction	other_target_interaction	total_sRNA_reads	total_target_read
M9_Exp_AMT_2	6S	BSU_misc_RNA_41	1.54069e-22	1.59979e-14	76	5014	76290	13618	699642
LB_Exp_AMT_deltaFur2	6S	BSU_misc_RNA_41	0.00435601	1	5	647	7636	1285	82037
M9_Exp_AMT_1	6S	BSU_misc_RNA_41	0.0113274	1	3	695	9212	1183	11740
M9_Exp_AMT_2	accD	BSU29210	0.0118796	1	1	5014	77	13618	432
M9_Exp_AMT_2	acoR	BSU08100	0.00251422	1	1	5014	12	13618	91
M9_Exp_AMT_1	atpC_intergenic_atpD	UA-neg-3781468-3781490	0.0324475	1	1	695	779	1183	847
M9_Exp_AMT_2	bioD	BSU30210	0.0293543	1	1	5014	249	13618	1077
M9_Exp_AMT_1	carB	BSU15520	0.00314946	1	1	695	55	1183	81
M9_Exp_AMT_2	cimH	BSU38770	2.13071e-05	1	2	5014	34	13618	237
M9_Exp_AMT_1	citB	BSU18000	0.01978	1	1	695	329	1183	513
LB_Exp_AMT_WT2	citB	BSU18000	0.0400163	1	1	164	311	421	3608
LB_Exp_AMT_deltaFur1	cotSA	BSU30910	0.00533039	1	3	4527	33	10615	316
LB_Exp_AMT_deltaFur2	ctpA	BSU19590	0.00124619	1	1	647	9	1285	98
LB_Exp_AMT_deltaFur2	cydC	BSU38740	0.0107447	1	1	647	94	1285	849
LB_Exp_AMT_deltaFur1	dacA	BSU00100	0.0212449	1	2	4527	292	10615	2117
M9_Exp_AMT_2	degR	BSU21940	0.0157263	1	1	5014	208	13618	573
LB_Exp_AMT_deltaFur1	degR	BSU21940	0.0495566	1	1	4527	24	10615	90
M9_Exp_AMT_2	degR_intergenic_ypeQ	UA-neg-2308340-2308791	2.33305e-05	1	2	5014	148	13618	48
LB_Exp_AMT_deltaFur2	degR_intergenic_ypeQ	UA-neg-2308340-2308791	0.000279893	1	1	647	12	1285	22
LB_Exp_AMT_deltaFur1	degR_intergenic_ypeQ	UA-neg-2308340-2308791	0.0213569	1	1	4527	184	10615	485
LB_Exp_AMT_WT2	dhbA	BSU32000	0.00209173	1	1	164	33	421	185
LB_Exp_AMT_deltaFur1	dnaX	BSU00190	1.93099e-05	1	3	4527	49	10615	472
LB_Exp_AMT_deltaFur1	engB	BSU28190	0.0310516	1	3	4527	54	10615	145
LB_Exp_AMT_deltaFur1	fliI	BSU16240	3.83373e-07	1	2	4527	28	10615	84
M9_TransitionPhase_AMT_2	fliL	BSU16300	0.0018624	1	1	466	24	1220	57
LB_Exp_AMT_deltaFur1	ftsE	BSU35260	0.0262673	1	3	4527	153	10615	874
M9_Exp_AMT_2	ftsY	BSU15950	0.0163251	1	1	5014	111	13618	595
M9_Exp_AMT_2	fxsA	BSU29170	6.71308e-05	1	2	5014	115	13618	412
M9_Exp_AMT_2	gcvPA	BSU24560	0.0131089	1	1	5014	120	13618	477
M9_Exp_AMT_2	gcvPB	BSU24550	0.0251564	1	1	5014	163	13618	921
LB_Exp_AMT_deltaFur2	glcF	BSU28690	7.52541e-05	1	2	647	138	1285	969
M9_Exp_AMT_2	glcT_intergenic_S505	UA-pos-1456959-1457004	0.00955336	1	1	5014	231	13618	347
M9_Exp_AMT_1	gltD	BSU18440	0.0125	1	1	695	231	1183	323
LB_Exp_AMT_deltaFur1	gltD	BSU18440	0.0475624	1	5	4527	38	10615	79
M9_Exp_AMT_2	gltD_intergenic_gltA	UA-neg-2010054-2010069	0.0485489	1	1	5014	1232	13618	1799
M9_Exp_AMT_2	gntZ	BSU40080	0.000570902	1	2	5014	146	13618	1236
M9_Exp_AMT_2	gpsA	BSU22830	0.000330521	1	2	5014	200	13618	938
LB_Exp_AMT_deltaFur2	holB	BSU00310	5.63562e-07	1	2	647	25	1285	84
M9_Exp_AMT_2	holB	BSU00310	0.00752373	1	1	5014	67	13618	273
M9_Exp_AMT_2	hypothetical+protein	BSU_misc_RNA_21	0.000785916	1	2	5014	633	13618	1453
M9_Exp_AMT_1	hypothetical+protein	BSU_misc_RNA_11	0.00435218	1	1	695	80	1183	112
M9_Exp_AMT_1	hypothetical+protein	BSU_misc_RNA_20	0.0135763	1	1	695	205	1183	351
M9_Exp_AMT_2	hypothetical+protein_intergenic_mtnW	UA-pos-1426977-1427033	0.0288977	1	1	5014	536	13618	1060
LB_Exp_AMT_deltaFur2	L19_leader	BSU_misc_RNA_30	0.00192988	1	2	647	3553	1285	4989
LB_Exp_AMT_deltaFur2	L19_leader_intergenic_rplS	UA-pos-1676023-1676032	0.00209366	1	2	647	3655	1285	5201
LB_Exp_AMT_deltaFur1	leuB	BSU28270	0.0271853	1	1	4527	34	10615	55
M9_Exp_AMT_1	leuC	BSU28260	0.0354198	1	1	695	700	1183	926
M9_Exp_AMT_1	leuC_intergenic_leuB	UA-neg-2890971-2891019	0.00400316	1	1	695	95	1183	103
LB_Exp_AMT_deltaFur1	leuC_intergenic_leuB	UA-neg-2890971-2891019	0.00574726	1	1	4527	69	10615	301
M9_Exp_AMT_2	lytB	BSU35640	0.00543491	1	1	5014	15	13618	197
LB_Exp_AMT_WT2	metS	BSU00380	0.00316416	1	1	117	25	293	280
M9_Exp_AMT_1	mtnK_intergenic_hypothetical+protein	UA-neg-1424441-1424526	0.00574708	1	1	695	148	1183	148
LB_Exp_AMT_deltaFur2	nagP	BSU02350	0.00241468	1	1	647	17	1285	190
LB_Exp_AMT_deltaFur1	nprE_intergenic_ylaE	UA-neg-1541602-1544935	2.63916e-05	1	57	4527	133	10615	335
M9_TransitionPhase_AMT_2	odhB	BSU19360	0.0492426	1	1	466	191	1220	1544
M9_TransitionPhase_AMT_2	odhB_intergenic_sucA	UA-neg-2108759-2108773	0.00228668	1	1	466	48	1220	70
M9_Exp_AMT_2	pabA	BSU00750	0.00886814	1	1	5014	78	13618	322
M9_Exp_AMT_2	pksM	BSU17200	0.0262884	1	1	5014	89	13618	963
LB_Exp_AMT_deltaFur1	pucG	BSU32520	0.0108397	1	7	4527	24440	10615	27802
LB_Exp_AMT_deltaFur1	purM	BSU06500	0.000258512	1	3	4527	224	10615	1139
M9_Exp_AMT_1	pyrK	BSU15530	0.00314946	1	1	695	71	1183	81
M9_TransitionPhase_AMT_2	pyrK	BSU15530	0.0101842	1	1	466	68	1220	313
M9_Exp_AMT_2	qcrB	BSU22550	0.000269289	1	2	5014	433	13618	846
M9_Exp_AMT_2	qcrC_intergenic_qcrB	UA-neg-2363879-2363912	0.00370007	1	1	5014	82	13618	134
LB_Exp_AMT_deltaFur2	rnpB	BSU_misc_RNA_35	7.31917e-07	1	13	647	16684	1285	176855
LB_Exp_AMT_deltaFur2	rnpB_intergenic_ypsB	UA-neg-2331716-2331778	1.07183e-09	0.111284	6	647	5270	1285	7649
LB_Exp_AMT_WT1	rnpB_intergenic_ypsB	UA-neg-2331716-2331778	0.00089883	1	2	99	5508	273	7930
LB_Exp_AMT_deltaFur1	rnpB_intergenic_ypsB	UA-neg-2331716-2331778	0.00442422	1	1	4527	122	10615	206
LB_Exp_AMT_deltaFur2	rpoE	BSU37160	0.0020592	1	1	647	10	1285	162
M9_Exp_AMT_1	rpsE	BSU01330	0.00535416	1	2	695	1997	1183	2755
M9_Exp_AMT_2	rpsJ	BSU01150	0.0460715	1	1	5014	710	13618	1705
M9_Exp_AMT_2	rpsU	BSU25410	0.00431345	1	3	5014	5729	13618	11578
M9_Exp_AMT_2	rpsU_intergenic_rimO	UA-neg-2620545-2621676	0.00665363	1	2	5014	2418	13618	4340
LB_Exp_AMT_deltaFur2	rrnJ-5S_intergenic_trnJ-Val	UA-pos-95355-95374	0.00141079	1	3	647	14651	1285	16909
LB_Exp_AMT_deltaFur1	rrnJ-5S_intergenic_trnJ-Val	UA-pos-95355-95374	0.00701565	1	9	4527	27295	10615	31577
LB_Exp_AMT_deltaFur1	rsbT	BSU04690	1.21606e-06	1	3	4527	91	10615	187
M9_Exp_AMT_1	rsbT	BSU04690	0.000622902	1	1	695	12	1183	16
M9_TransitionPhase_AMT_1	S1076(5'UTR of sdhC)	new_2908738_2908833_c	9.20738e-05	1	1	96	5	262	7
M9_Exp_AMT_2	S1076(5'UTR of sdhC)	new_2908738_2908833_c	0.00226585	1	1	5014	39	13618	82
M9_Exp_AMT_2	S1103(intergenic region)	new_2984696_2984787_c	9.27109e-05	1	2	5014	267	13618	495
LB_Exp_AMT_WT2	S1228(5'UTR of dhbA)	new_3292297_3292406_c	0.000215028	1	1	164	13	421	19
LB_Exp_AMT_deltaFur1	S1309(5'UTR of lutP)	new_3510674_3510779	4.29159e-24	4.45591e-16	1	4527	23	10615	104
LB_Exp_AMT_deltaFur1	S272_intergenic_treP	UA-pos-849553-850366	0.000118232	1	2	4527	74	10615	148
LB_Exp_AMT_deltaFur1	S345_intergenic_S346	UA-pos-1056538	4.47567e-52	4.64735e-44	42	4527	7178	10615	9701
M9_Exp_AMT_1	S345_intergenic_S346	UA-pos-1056538	0.000108618	1	2	695	379	1183	381
LB_Exp_AMT_deltaFur2	S345_intergenic_S346	UA-pos-1056538	0.00582339	1	1	647	329	1285	459
M9_Exp_AMT_2	S345_intergenic_S346	UA-pos-1056538	0.0420519	1	1	5014	1143	13618	1553
LB_Exp_AMT_deltaFur1	S345(independent transcript)	new_1056384_1056537	8.07983e-72	8.38997e-64	64	4527	9479	10615	18889
LB_Exp_AMT_deltaFur2	S345(independent transcript)	new_1056384_1056537	7.76726e-17	8.06489e-09	7	647	420	1285	1336
M9_Exp_AMT_1	S345(independent transcript)	new_1056384_1056537	2.24654e-08	1	4	695	514	1183	702
M9_Exp_AMT_2	S345(independent transcript)	new_1056384_1056537	4.58747e-08	1	5	5014	1558	13618	3259
LB_Exp_AMT_WT2	S345(independent transcript)	new_1056384_1056537	0.0125745	1	1	164	570	421	1118
M9_TransitionPhase_AMT_2	S345(independent transcript)	new_1056384_1056537	0.0264295	1	1	466	405	1220	819
LB_Exp_AMT_deltaFur1	S346(3' of S345)	new_1056539_1056622	6.98647e-84	7.25471e-76	62	4527	7589	10615	10655
LB_Exp_AMT_deltaFur2	S346(3' of S345)	new_1056539_1056622	5.10283e-08	1	3	647	367	1285	532
M9_Exp_AMT_1	S346(3' of S345)	new_1056539_1056622	0.000146005	1	2	695	412	1183	442
M9_Exp_AMT_2	S346(3' of S345)	new_1056539_1056622	0.0014672	1	2	5014	1323	13618	1995
M9_Exp_AMT_1	S386_intergenic_yisL	UA-pos-1153231-1153264	7.7884e-05	1	1	695	2	1183	2
LB_Exp_AMT_deltaFur1	S408(5'UTR of yjbC)	new_1226858_1226937	6.5182e-06	1	2	4527	19	10615	35
LB_Exp_AMT_deltaFur2	S461_intergenic_S462	UA-neg-1357417-1357485	0.000457966	1	1	647	14	1285	36
LB_Exp_AMT_deltaFur2	S462(independent transcript)	new_1357486_1357852_c	0.000597858	1	1	647	19	1285	47
M9_Exp_AMT_2	S505(intergenic region)	new_1457005_1457156	0.0183096	1	1	5014	351	13618	668
LB_Exp_AMT_deltaFur1	S51(5'UTR of rpoB)	new_121686_121918	0.000124697	1	2	4527	80	10615	152
M9_Exp_AMT_1	S512_intergenic_S513	UA-pos-1483641-1483670	0	0	545	695	603	1183	603
M9_Exp_AMT_2	S512_intergenic_S513	UA-pos-1483641-1483670	0	0	4033	5014	4257	13618	6478
M9_TransitionPhase_AMT_1	S512_intergenic_S513	UA-pos-1483641-1483670	0	0	83	96	89	262	134
M9_TransitionPhase_AMT_2	S512_intergenic_S513	UA-pos-1483641-1483670	0	0	378	466	436	1220	648
LB_Exp_AMT_deltaFur1	S512_intergenic_S513	UA-pos-1483641-1483670	0	0	6088	4527	4527	10615	10615
LB_Exp_AMT_deltaFur2	S512_intergenic_S513	UA-pos-1483641-1483670	0	0	342	647	546	1285	777
LB_Exp_AMT_WT1	S512_intergenic_S513	UA-pos-1483641-1483670	0	0	87	99	96	273	143
LB_Exp_AMT_WT2	S512_intergenic_S513	UA-pos-1483641-1483670	0	0	132	164	164	421	244
LB_Exp_AMT_deltaFur1	S513(intergenic region)	new_1483671_1483955	1.60076e-162	1.66229e-154	3157	4527	4032	10615	5917
M9_Exp_AMT_1	S513(intergenic region)	new_1483671_1483955	9.09107e-09	0.944036	2	695	4	1183	4
LB_Exp_AMT_WT2	S513(intergenic region)	new_1483671_1483955	0.000181079	1	1	164	6	421	16
M9_Exp_AMT_2	S55(5'UTR of rpsJ)	new_135170_135363	0.0460979	1	1	5014	501	13618	1706
M9_Exp_AMT_2	S56(intergenic region)	new_148755_148930	0.00900766	1	2	5014	2202	13618	5084
LB_Exp_AMT_deltaFur1	S668(5'UTR of citB)	new_1926587_1926679	2.82698e-13	2.93508e-05	4	4527	69	10615	533
LB_Exp_AMT_WT2	S668(5'UTR of citB)	new_1926587_1926679	0.000192395	1	1	164	8	421	17
M9_Exp_AMT_1	S668(5'UTR of citB)	new_1926587_1926679	0.000739653	1	1	695	13	1183	19
M9_Exp_AMT_2	S668(5'UTR of citB)	new_1926587_1926679	0.00562749	1	1	5014	83	13618	204
LB_Exp_AMT_deltaFur1	S741_intergenic_S742	UA-neg-2099864	0.00293002	1	2	4527	134	10615	201
LB_Exp_AMT_deltaFur1	S741(5'UTR of yozO)	new_2099791_2099863_c	0.000217659	1	1	4527	71	10615	465
LB_Exp_AMT_deltaFur1	S742(5'UTR of yozO)	new_2099865_2099968_c	0.00293002	1	1	4527	22	10615	28
LB_Exp_AMT_deltaFur1	S790_intergenic_S796	UA-pos-2214862-2221638	0.0169369	1	1	4527	10	10615	44
LB_Exp_AMT_deltaFur1	sdhA_intergenic_sdhC	UA-neg-2908096-2908128	0.0128073	1	1	4527	61	10615	263
M9_TransitionPhase_AMT_1	sdhC	BSU28450	0.000972925	1	1	96	31	262	74
LB_Exp_AMT_deltaFur2	serS	BSU00130	0.00539319	1	1	69	35	175	425
LB_Exp_AMT_deltaFur1	serS_intergenic_trnSL-Ser1	UA-pos-22158-22291	1.56858e-06	1	7	4527	3595	10615	5113
LB_Exp_AMT_deltaFur2	serS_intergenic_trnSL-Ser1	UA-pos-22158-22291	0.000400545	1	2	647	1600	1285	2247
LB_Exp_AMT_deltaFur1	sigW	BSU01730	0.0128409	1	2	4527	679	10615	1618
M9_Exp_AMT_2	ssbA	BSU40900	0.0444895	1	3	5014	7631	13618	28172
M9_TransitionPhase_AMT_2	sucA	BSU19370	0.00194274	1	2	466	203	1220	1948
LB_Exp_AMT_deltaFur1	sunT	BSU21470	0.0093874	1	1	4527	38	10615	163
LB_Exp_AMT_deltaFur1	treP	BSU07800	4.9678e-07	1	7	4527	544	10615	4293
LB_Exp_AMT_deltaFur2	treP	BSU07800	3.85642e-05	1	2	647	78	1285	693
M9_Exp_AMT_1	trnB-Leu1	BSU_tRNA_55	0.0131627	1	2	695	3956	1183	4412
LB_Exp_AMT_deltaFur1	trnB-Lys_intergenic_trnB-Thr	UA-neg-3173577-3173613	0.0485047	1	1	4527	14	10615	51
LB_Exp_AMT_deltaFur2	trnB-Met1	BSU_tRNA_61	0.0486371	1	8	647	182281	1285	311386
LB_Exp_AMT_deltaFur2	trnB-Met3_intergenic_trnB-Met1	UA-neg-3172870-3172871	4.30805e-05	1	5	647	22408	1285	29204
LB_Exp_AMT_deltaFur2	trnB-Ser1	BSU_tRNA_63	0.00472538	1	10	647	161737	1285	290288
LB_Exp_AMT_deltaFur2	trnB-Ser1_intergenic_trnB-Met3	UA-neg-3172787-3172792	0.000658656	1	4	647	23501	1285	30100
M9_Exp_AMT_2	trnB-Ser1_intergenic_trnB-Met3	UA-neg-3172787-3172792	0.042333	1	2	5014	8876	13618	11700
LB_Exp_AMT_deltaFur1	trnB-Thr	BSU_tRNA_53	4.50327e-46	4.67597e-38	5	4527	15096	10615	18639
LB_Exp_AMT_deltaFur2	trnB-Thr	BSU_tRNA_53	2.41034e-22	2.50277e-14	19	647	36074	1285	47070
M9_Exp_AMT_1	trnB-Thr	BSU_tRNA_53	0.00019705	1	6	695	20721	1183	20841
LB_Exp_AMT_deltaFur1	trnB-Thr_intergenic_trnB-Val	UA-neg-3173690-3173721	3.53598e-16	3.67125e-08	77	4527	62311	10615	81111
LB_Exp_AMT_deltaFur2	trnB-Thr_intergenic_trnB-Val	UA-neg-3173690-3173721	2.50674e-11	0.00260269	10	647	28212	1285	32278
M9_Exp_AMT_2	trnB-Thr_intergenic_trnB-Val	UA-neg-3173690-3173721	2.80234e-05	1	4	5014	5302	13618	6020
LB_Exp_AMT_WT2	trnB-Thr_intergenic_trnB-Val	UA-neg-3173690-3173721	0.0234186	1	2	164	18051	421	20674
LB_Exp_AMT_deltaFur2	trnB-Val_intergenic_rrnB-5S	UA-neg-3173798-3173817	0.0011734	1	3	647	13924	1285	15849
LB_Exp_AMT_deltaFur1	trnB-Val_intergenic_rrnB-5S	UA-neg-3173798-3173817	0.0293039	1	36	4527	52590	10615	60207
M9_Exp_AMT_2	trnD-Cys	BSU_tRNA_42	2.34299e-16	2.43284e-08	13	5014	4702	13618	13209
LB_Exp_AMT_deltaFur2	trnD-Cys	BSU_tRNA_42	0.000172181	1	3	647	4333	1285	8160
LB_Exp_AMT_deltaFur1	trnD-Phe_intergenic_trnD-Thr	UA-pos-952207-952211	6.11217e-37	6.34645e-29	34	4527	9418	10615	11541
LB_Exp_AMT_deltaFur2	trnD-Phe_intergenic_trnD-Thr	UA-pos-952207-952211	5.12021e-22	5.31655e-14	10	647	2162	1285	2666
M9_Exp_AMT_2	trnD-Phe_intergenic_trnD-Thr	UA-pos-952207-952211	9.87067e-08	1	5	5014	3005	13618	5808
LB_Exp_AMT_WT2	trnD-Phe_intergenic_trnD-Thr	UA-pos-952207-952211	0.000631952	1	2	164	2632	421	3183
M9_Exp_AMT_1	trnD-Phe_intergenic_trnD-Thr	UA-pos-952207-952211	0.0465496	1	1	695	122	1183	1224
LB_Exp_AMT_deltaFur1	trnD-Thr	BSU_tRNA_36	5.4439e-41	5.65262e-33	66	4527	52124	10615	66202
LB_Exp_AMT_deltaFur2	trnD-Thr	BSU_tRNA_36	2.12336e-21	2.20477e-13	17	647	27926	1285	35382
M9_Exp_AMT_1	trnD-Thr	BSU_tRNA_36	0.00508439	1	4	695	17205	1183	17363
LB_Exp_AMT_WT2	trnD-Thr	BSU_tRNA_36	0.045337	1	2	164	23421	421	29737
M9_Exp_AMT_2	trnD-Trp	BSU_tRNA_38	2.3521e-12	0.000244224	36	5014	94468	13618	309165
LB_Exp_AMT_deltaFur2	trnD-Val_intergenic_trnD-Met	UA-pos-951945-951953	0.00211058	1	4	647	35824	1285	41427
LB_Exp_AMT_deltaFur2	trnJ-Leu1	BSU_tRNA_15	0.00179438	1	2	647	2613	1285	4807
LB_Exp_AMT_deltaFur1	trnJ-Thr	BSU_tRNA_13	1.86713e-45	1.93873e-37	87	4527	79620	10615	111000
LB_Exp_AMT_deltaFur2	trnJ-Thr	BSU_tRNA_13	1.82748e-23	1.89757e-15	21	647	43413	1285	58759
M9_Exp_AMT_1	trnJ-Thr	BSU_tRNA_13	1.11164e-06	1	9	695	25068	1183	25720
LB_Exp_AMT_deltaFur2	trnJ-Val_intergenic_trnJ-Thr	UA-pos-95451-95454	6.36966e-17	6.61374e-09	14	647	29806	1285	34256
LB_Exp_AMT_deltaFur1	trnJ-Val_intergenic_trnJ-Thr	UA-pos-95451-95454	6.27017e-15	6.50999e-07	37	4527	60769	10615	70155
M9_Exp_AMT_2	trnJ-Val_intergenic_trnJ-Thr	UA-pos-95451-95454	9.47974e-05	1	4	5014	7000	13618	8265
LB_Exp_AMT_WT2	trnJ-Val_intergenic_trnJ-Thr	UA-pos-95451-95454	0.0285339	1	2	117	20007	293	23018
LB_Exp_AMT_deltaFur1	trnSL-Thr1	BSU_tRNA_76	6.87866e-30	7.14218e-22	56	4527	55146	10615	71356
LB_Exp_AMT_deltaFur2	trnSL-Thr1	BSU_tRNA_76	8.55259e-12	0.000887999	11	647	31125	1285	39821
LB_Exp_AMT_WT1	trnSL-Thr1_intergenic_trnSL-Tyr1	UA-pos-194436-194457	0.0236305	1	1	38	3657	80	4401
M9_Exp_AMT_2	trnSL-Val1_intergenic_trnSL-Thr1	UA-pos-194359-194362	0.000130532	1	5	5014	13327	13618	17024
LB_Exp_AMT_deltaFur1	trnSL-Val1_intergenic_trnSL-Thr1	UA-pos-194359-194362	0.00390113	1	15	4527	54857	10615	63990
LB_Exp_AMT_deltaFur2	trnSL-Val1_intergenic_trnSL-Thr1	UA-pos-194359-194362	0.00788902	1	3	647	27016	1285	31402
LB_Exp_AMT_deltaFur2	trnSL-Val2	BSU_tRNA_83	0.000595662	1	5	647	12959	1285	51762
M9_Exp_AMT_1	trnSL-Val2_intergenic_S430	UA-pos-1262862-1262895	0.0184812	1	1	695	469	1183	479
LB_Exp_AMT_deltaFur1	uvrC	BSU28490	5.84736e-06	1	1	4527	77	10615	123
LB_Exp_AMT_deltaFur2	wapA	BSU39230	0.0325051	1	1	647	183	1285	2597
LB_Exp_AMT_deltaFur2	xkdF	BSU12600	0.00341696	1	1	647	85	1285	269
LB_Exp_AMT_deltaFur1	yaaE	BSU00120	0.00336033	1	3	4527	1198	10615	2794
LB_Exp_AMT_deltaFur1	yabR_intergenic_trnSL-Met1	UA-pos-70013-70180	0.0119605	1	4	4527	6528	10615	8290
M9_Exp_AMT_1	yacP	BSU00970	0.00143987	1	1	695	31	1183	37
M9_Exp_AMT_1	ybdO	BSU02050	0.000739653	1	1	695	11	1183	19
LB_Exp_AMT_deltaFur1	yclO	BSU03810	0.0114658	1	2	4527	417	10615	1524
LB_Exp_AMT_deltaFur2	ydeO	BSU05280	0.000508838	1	1	647	5	1285	40
M9_Exp_AMT_1	ydiP	BSU06070	0.000389359	1	1	695	10	1183	10
LB_Exp_AMT_deltaFur2	ydjE	BSU06170	0.0017798	1	1	647	12	1285	140
M9_Exp_AMT_2	yfhK	BSU08570	0.0330528	1	1	5014	209	13618	1215
M9_Exp_AMT_1	yfiZ	BSU08450	0.000389359	1	1	695	8	1183	10
LB_Exp_AMT_deltaFur1	yfjP	BSU08010	0.0167308	1	1	4527	13	10615	161
LB_Exp_AMT_deltaFur1	yhaZ_intergenic_yhaU	UA-neg-1056217-1059202	0.00928358	1	1	4527	18	10615	89
M9_Exp_AMT_2	yhdX	BSU09630	0.0249406	1	1	5014	396	13618	913
M9_Exp_AMT_2	yhdZ	BSU09650	0.0036725	1	1	5014	27	13618	133
LB_Exp_AMT_deltaFur1	yhjP_intergenic_addB	UA-pos-1135226-1136319	0.00814085	1	1	4527	51	10615	78
LB_Exp_AMT_deltaFur1	yhzB	BSU08900	7.69972e-06	1	2	4527	12	10615	38
M9_Exp_AMT_1	yisL	BSU10760	0.000272568	1	1	695	5	1183	7
LB_Exp_AMT_deltaFur1	yjbC	BSU11490	0.0170399	1	1	4527	41	10615	164
LB_Exp_AMT_WT1	yknV_intergenic_yknW	UA-pos-1503473-1503581	0.000108666	1	1	99	13	273	20
LB_Exp_AMT_WT1	yknW	BSU14340	6.88848e-07	1	2	99	42	273	217
M9_Exp_AMT_2	ykuE_intergenic_ykuT	UA-neg-1477930-1491220	1.70867e-22	1.77421e-14	7	5014	17	13618	98
M9_Exp_AMT_1	ykuE_intergenic_ykuT	UA-neg-1477930-1491220	4.54565e-09	0.47203	2	695	3	1183	3
LB_Exp_AMT_WT2	ykuI	BSU14090	0.000984222	1	1	164	5	421	87
LB_Exp_AMT_deltaFur2	ykuI	BSU14090	0.00105555	1	1	647	10	1285	83
M9_TransitionPhase_AMT_2	ykuI_intergenic_S512	UA-pos-1483472-1483538	1.95369e-12	0.000202873	3	466	6	1220	8
LB_Exp_AMT_deltaFur1	ykuI_intergenic_S512	UA-pos-1483472-1483538	3.5626e-06	1	2	4527	15	10615	26
LB_Exp_AMT_deltaFur2	ykuI_intergenic_S512	UA-pos-1483472-1483538	3.81718e-05	1	1	647	2	1285	3
LB_Exp_AMT_WT2	ykuI_intergenic_S512	UA-pos-1483472-1483538	7.92261e-05	1	1	164	5	421	7
M9_Exp_AMT_1	ykuI_intergenic_S512	UA-pos-1483472-1483538	0.000116824	1	1	695	3	1183	3
M9_Exp_AMT_2	ylaN	BSU14840	0.0044164	1	1	5014	61	13618	160
M9_Exp_AMT_1	ylbA	BSU14940	0.0003115	1	1	695	6	1183	8
LB_Exp_AMT_deltaFur1	ylbP	BSU15100	3.80586e-05	1	2	4527	28	10615	86
LB_Exp_AMT_deltaFur2	ylmD	BSU15370	0.00146221	1	1	647	29	1285	115
M9_TransitionPhase_AMT_1	ylqB	BSU15960	0.0118991	1	1	96	134	262	910
LB_Exp_AMT_deltaFur1	ylzH_intergenic_ylbP	UA-neg-1575237-1576766	3.9898e-05	1	2	4527	15	10615	70
M9_Exp_AMT_2	ymdA	BSU16960	0.0214202	1	3	5014	1170	13618	21058
LB_Exp_AMT_deltaFur1	yorA	BSU20450	0.00460046	1	1	4527	22	10615	28
M9_Exp_AMT_2	yqeY	BSU25400	0.00748543	1	3	5014	4488	13618	14159
M9_Exp_AMT_2	yqeY_intergenic_rpsU	UA-neg-2620357-2620370	0.000598803	1	3	5014	3900	13618	5762
M9_TransitionPhase_AMT_1	yqeZ	BSU25390	0.0189062	1	1	96	196	262	1451
LB_Exp_AMT_deltaFur1	yqfF	BSU25330	0.0341944	1	1	4527	74	10615	239
LB_Exp_AMT_WT2	yqgA	BSU25050	0.00936165	1	1	164	239	421	831
LB_Exp_AMT_WT2	yqgA_intergenic_yqfX	UA-neg-2588425-2590281	0.000497888	1	1	164	19	421	44
LB_Exp_AMT_deltaFur1	yqgU	BSU24820	0.0247355	1	1	4527	223	10615	376
LB_Exp_AMT_deltaFur1	yqkE_intergenic_yqkC	UA-neg-2460503-2461620	0.0386375	1	10	4527	24208	10615	34846
LB_Exp_AMT_deltaFur1	yrhP_intergenic_cypB	UA-neg-2768675-2773889	3.80626e-09	0.395167	1	4527	69	10615	332
LB_Exp_AMT_WT2	yrhP_intergenic_cypB	UA-neg-2768675-2773889	0.000791979	1	1	164	14	421	70
LB_Exp_AMT_deltaFur1	yrrM	BSU27360	5.66145e-07	1	4	4527	45	10615	168
LB_Exp_AMT_deltaFur2	yrvM_intergenic_6S	UA-neg-2814408-2814489	0.00387787	1	2	647	4363	1285	7136
M9_Exp_AMT_2	yrvM_intergenic_6S	UA-neg-2814408-2814489	0.0077234	1	8	5014	58612	13618	100313
LB_Exp_AMT_WT2	ytcP	BSU30170	0.000135812	1	1	164	4	421	12
M9_Exp_AMT_2	ytpB	BSU30500	0.0033417	1	1	5014	23	13618	121
M9_Exp_AMT_2	ytsP	BSU29640	0.00595753	1	1	5014	20	13618	216
M9_Exp_AMT_2	yukD_intergenic_yukE	UA-neg-3276072-3276140	0.0405933	1	1	5014	836	13618	1498
LB_Exp_AMT_deltaFur1	yvfH	BSU34190	5.55241e-11	0.00576461	10	4527	99	10615	204
M9_Exp_AMT_2	yvfV	BSU34050	0.0108403	1	1	5014	101	13618	394
LB_Exp_AMT_deltaFur1	yvoF	BSU34960	0.00011915	1	7	4527	127	10615	1125
LB_Exp_AMT_deltaFur1	yvyD	BSU35319	0.0285872	1	1	4527	65	10615	254
LB_Exp_AMT_WT2	ywpF	BSU36330	0.000509201	1	1	164	13	421	45
M9_Exp_AMT_1	ywsB	BSU35980	0.00260582	1	1	695	45	1183	67
M9_Exp_AMT_2	yxlA_intergenic_cimH	UA-pos-3972434-3979752	0.0051047	1	1	5014	25	13618	185
M9_Exp_AMT_2	yxxG_intergenic_wapA	UA-neg-4023483-4023543	0.025453	1	1	5014	539	13618	932
M9_TransitionPhase_AMT_2	yydF	BSU40180	2.10291e-54	2.18383e-46	28	466	1848	1220	4262
M9_Exp_AMT_1	yydF	BSU40180	5.68989e-38	5.90889e-30	19	695	1431	1183	2267
M9_TransitionPhase_AMT_1	yydF	BSU40180	2.32715e-05	1	3	96	1691	262	4012
LB_Exp_AMT_deltaFur2	yydF	BSU40180	0.000407091	1	1	647	21	1285	32
M9_Exp_AMT_2	yydF	BSU40180	0.0233209	1	1	5014	342	13618	853
M9_Exp_AMT_1	yydF_intergenic_S1545	UA-neg-4127648-4130256	9.6769e-07	1	3	695	465	1183	461
M9_TransitionPhase_AMT_2	yydF_intergenic_S1545	UA-neg-4127648-4130256	3.01887e-06	1	3	466	540	1220	810
M9_Exp_AMT_1	yydG_intergenic_yydF	UA-neg-4127441-4127497	7.0672e-28	7.33913e-20	13	695	1155	1183	1203
M9_TransitionPhase_AMT_2	yydG_intergenic_yydF	UA-neg-4127441-4127497	5.36876e-27	5.5752e-19	14	466	1439	1220	2490
M9_TransitionPhase_AMT_1	yydG_intergenic_yydF	UA-neg-4127441-4127497	0.000336614	1	2	96	1168	262	1994
LB_Exp_AMT_deltaFur2	yydG_intergenic_yydF	UA-neg-4127441-4127497	0.000610575	1	1	647	25	1285	48
M9_Exp_AMT_2	yydG_intergenic_yydF	UA-neg-4127441-4127497	0.0121802	1	1	5014	273	13618	443

### Sheet: B - RoxS
Sample	target	target_ID	p_value	sRNA_target_interaction	other_sRNA_interaction	other_target_interaction	total_sRNA_reads	total_target_read
M9_Exp_AMT_2	6S	BSU_misc_RNA_41	6.21288e-18	35	1436	76290	3656	699623
M9_TransitionPhase_AMT_2	aroE	BSU25660	0.000623757	1	391	3	1058	22
M9_TransitionPhase_AMT_2	bioD	BSU30210	0.00675548	1	391	46	1058	239
M9_Exp_AMT_2	bioD	BSU30210	0.00796669	1	1436	249	3656	1077
M9_Exp_AMT_2	bioW	BSU30240	0.0202164	1	1436	420	3656	2750
M9_Exp_AMT_2	bmrU	BSU24000	0.00879152	1	1436	160	3656	1189
M9_Exp_AMT_2	cimH	BSU38770	0.00175859	1	1436	34	3656	237
M9_Exp_AMT_1	citZ	BSU29140	1.66584e-07	3	374	327	638	479
LB_Exp_AMT_deltaFur2	citZ	BSU29140	0.00171407	1	69	160	175	990
M9_TransitionPhase_AMT_2	citZ	BSU29140	0.00373798	2	391	561	1058	3142
M9_TransitionPhase_AMT_1	ctaE	BSU14910	0.0051547	1	231	52	595	173
M9_TransitionPhase_AMT_1	ctaE_intergenic_ctaF	UA-pos-1564061-1564062	0.000836092	1	231	21	595	28
M9_TransitionPhase_AMT_1	ctaF	BSU14920	0.00423298	1	231	75	595	142
M9_Exp_AMT_1	ctc	BSU00520	0.0090934	2	374	4132	638	6734
LB_Exp_AMT_WT2	cwlD_intergenic_salA	UA-pos-157326-157420	5.8486e-08	2	117	25	293	44
LB_Exp_AMT_deltaFur1	cwlD_intergenic_salA	UA-pos-157326-157420	0.00105078	1	434	55	1121	95
LB_Exp_AMT_WT2	dnaE	BSU29230	0.00241539	1	117	15	293	307
LB_Exp_AMT_WT2	dxs	BSU24270	0.00393088	1	117	47	293	500
M9_TransitionPhase_AMT_2	etfB	BSU28530	0.00181349	1	391	18	1058	64
LB_Exp_AMT_deltaFur1	ezrA	BSU29610	0.0220526	1	434	404	1121	2015
M9_TransitionPhase_AMT_1	fliH	BSU16230	0.00806293	1	231	79	595	271
M9_TransitionPhase_AMT_1	fliI	BSU16240	6.56933e-05	2	231	96	595	386
LB_Exp_AMT_WT2	fnr	BSU37310	0.000433153	1	117	13	293	55
M9_TransitionPhase_AMT_1	ftsW	BSU14850	0.000806244	1	231	5	595	27
M9_TransitionPhase_AMT_1	ftsW_intergenic_pycA	UA-pos-1554111-1554184	0.000716693	1	231	13	595	24
LB_Exp_AMT_deltaFur1	glcD	BSU28680	1.01571e-10	5	434	309	1121	2378
LB_Exp_AMT_deltaFur1	glmM	BSU01770	0.000331097	2	434	609	1121	2347
M9_TransitionPhase_AMT_2	gltA	BSU18450	0.036691	1	391	88	1058	1318
M9_Exp_AMT_1	gltD	BSU18440	5.10478e-08	3	374	231	638	323
M9_TransitionPhase_AMT_2	gltD	BSU18440	8.53698e-06	3	391	147	1058	1324
M9_Exp_AMT_2	gltD	BSU18440	0.000200585	3	1436	2445	3656	14723
M9_TransitionPhase_AMT_1	gltD	BSU18440	0.000924307	2	231	248	595	1462
M9_Exp_AMT_2	hisH	BSU34890	0.00574657	1	1436	226	3656	776
M9_Exp_AMT_2	ilvB	BSU28310	0.0234347	1	1436	254	3656	3193
M9_TransitionPhase_AMT_2	ispD	BSU00900	5.95043e-07	2	391	6	1058	39
M9_TransitionPhase_AMT_2	ispF	BSU00910	0.000170154	1	391	4	1058	6
M9_Exp_AMT_2	ldh	BSU03050	0.00180871	2	1436	1719	3656	8267
M9_TransitionPhase_AMT_1	leuC	BSU28260	0.00585416	2	231	987	595	3763
M9_Exp_AMT_2	lgt	BSU34990	0.00442395	1	1436	328	3656	597
LB_Exp_AMT_WT2	lipC_intergenic_yczI	UA-pos-463073-463244	8.66455e-05	1	117	7	293	11
M9_Exp_AMT_2	metE	BSU13180	0.0469434	1	1436	296	3656	6474
M9_TransitionPhase_AMT_2	odhB	BSU19360	0.042846	1	391	191	1058	1544
M9_Exp_AMT_2	oppA	BSU11430	0.0101083	1	1436	89	3656	1368
M9_Exp_AMT_1	opuCD	BSU33800	0.00102859	1	374	39	638	49
LB_Exp_AMT_deltaFur1	pepF	BSU11540	0.0109619	1	434	128	1121	996
M9_Exp_AMT_2	pgdS	BSU35870	0.0139238	1	1436	135	3656	1888
M9_TransitionPhase_AMT_1	pksE	BSU17120	0.00155219	1	231	12	595	52
M9_TransitionPhase_AMT_1	pksI	BSU17170	0.000477852	1	231	7	595	16
M9_Exp_AMT_1	prs_intergenic_ctc	UA-pos-58699-58782	0.0110281	1	374	490	638	528
M9_Exp_AMT_2	ptsI	BSU13910	0.0442854	1	1436	484	3656	6099
LB_Exp_AMT_deltaFur1	purK	BSU06430	0.00669494	1	434	101	1121	607
M9_TransitionPhase_AMT_1	pyrK	BSU15530	0.017823	1	231	163	595	602
M9_Exp_AMT_2	rapA	BSU12430	0.0301493	1	1436	1047	3656	4122
M9_Exp_AMT_2	recG	BSU15870	0.00163996	1	1436	37	3656	221
LB_Exp_AMT_deltaFur2	rplB	BSU01190	0.0047765	1	69	363	175	2763
LB_Exp_AMT_WT2	rplF	BSU01310	0.0248009	1	117	1043	293	3188
M9_Exp_AMT_2	rplX	BSU01270	0.00462721	2	1436	5947	3656	13390
LB_Exp_AMT_deltaFur2	rpoB	BSU01070	0.00704526	3	4527	1233	10615	6225
LB_Exp_AMT_WT2	rpsH	BSU01300	0.0109054	1	99	520	273	1392
LB_Exp_AMT_WT2	rpsH_intergenic_rplF	UA-pos-142373-142401	0.00420547	1	117	346	293	535
M9_TransitionPhase_AMT_1	rpsM_intergenic_rpsK	UA-pos-148339-148358	0.0171479	1	231	397	595	579
M9_Exp_AMT_2	rpsU_intergenic_rimO	UA-neg-2620545-2621676	0.0317182	1	1436	2418	3656	4340
M9_Exp_AMT_1	S1076(5'UTR of sdhC)	new_2908738_2908833_c	8.40058e-05	1	374	4	638	4
M9_TransitionPhase_AMT_1	S1076(5'UTR of sdhC)	new_2908738_2908833_c	0.000209089	1	231	5	595	7
M9_Exp_AMT_1	S1101(5'UTR of citZ)	new_2982270_2982476_c	4.81265e-14	4	374	45	638	51
M9_TransitionPhase_AMT_2	S1101(5'UTR of citZ)	new_2982270_2982476_c	4.59048e-08	3	391	117	1058	231
LB_Exp_AMT_deltaFur1	S1101(5'UTR of citZ)	new_2982270_2982476_c	5.22307e-06	2	434	134	1121	293
M9_TransitionPhase_AMT_1	S1101(5'UTR of citZ)	new_2982270_2982476_c	1.12963e-05	2	231	76	595	160
LB_Exp_AMT_WT2	S1101(5'UTR of citZ)	new_2982270_2982476_c	0.000496141	1	117	27	293	63
M9_Exp_AMT_2	S1155(5'UTR of bioW)	new_3095456_3095548_c	0.0045866	1	1436	337	3656	619
M9_TransitionPhase_AMT_1	S1309(5'UTR of lutP)	new_3510674_3510779	0.000447993	1	231	7	595	15
M9_Exp_AMT_2	S137(intergenic region)	new_465941_466041	0.00259598	1	1436	159	3656	350
LB_Exp_AMT_deltaFur1	S1563(5'UTR of yybP)	new_4169613_4169943_c	4.78851e-07	2	434	29	1121	89
LB_Exp_AMT_deltaFur2	S272_intergenic_treP	UA-pos-849553-850366	6.58464e-05	1	69	16	175	38
M9_TransitionPhase_AMT_1	S345_intergenic_S346	UA-pos-1056538	0.00998717	1	231	249	595	336
LB_Exp_AMT_deltaFur1	S345(independent transcript)	new_1056384_1056537	4.67e-25	16	434	9479	1121	18889
M9_Exp_AMT_1	S345(independent transcript)	new_1056384_1056537	5.02578e-20	8	374	514	638	702
M9_TransitionPhase_AMT_1	S345(independent transcript)	new_1056384_1056537	3.01903e-11	5	231	343	595	693
M9_TransitionPhase_AMT_2	S345(independent transcript)	new_1056384_1056537	0.000265064	2	391	405	1058	819
LB_Exp_AMT_WT2	S345(independent transcript)	new_1056384_1056537	0.00876818	1	117	570	293	1118
M9_TransitionPhase_AMT_1	S346(3' of S345)	new_1056539_1056622	0.0119962	1	231	275	595	404
M9_TransitionPhase_AMT_2	S346(3' of S345)	new_1056539_1056622	0.0143603	1	391	344	1058	510
LB_Exp_AMT_WT1	S414_intergenic_S415	UA-pos-1233398	4.25884e-21	4	38	9	80	13
LB_Exp_AMT_deltaFur1	S414_intergenic_S415	UA-pos-1233398	2.23012e-13	3	434	8	1121	11
M9_Exp_AMT_1	S414_intergenic_S415	UA-pos-1233398	2.64231e-09	2	374	4	638	4
LB_Exp_AMT_deltaFur2	S414_intergenic_S415	UA-pos-1233398	6.9314e-06	1	69	3	175	4
LB_Exp_AMT_WT2	S414_intergenic_S415	UA-pos-1233398	3.15083e-05	1	117	3	293	4
LB_Exp_AMT_WT1	S414(intergenic region)	new_1233096_1233397	3.77235e-23	5	647	35	1285	57
LB_Exp_AMT_deltaFur1	S414(intergenic region)	new_1233096_1233397	4.11872e-13	4	434	103	1121	162
LB_Exp_AMT_deltaFur2	S414(intergenic region)	new_1233096_1233397	7.00374e-09	2	69	41	175	69
LB_Exp_AMT_WT2	S414(intergenic region)	new_1233096_1233397	2.15475e-07	2	117	49	293	84
M9_Exp_AMT_1	S414(intergenic region)	new_1233096_1233397	2.61915e-07	2	374	33	638	35
M9_Exp_AMT_1	S415_intergenic_S416	UA-pos-1233525-1233876	0	318	374	358	638	368
M9_Exp_AMT_2	S415_intergenic_S416	UA-pos-1233525-1233876	0	1035	1436	1226	3656	1886
M9_TransitionPhase_AMT_1	S415_intergenic_S416	UA-pos-1233525-1233876	0	168	231	188	595	291
M9_TransitionPhase_AMT_2	S415_intergenic_S416	UA-pos-1233525-1233876	0	331	391	356	1058	553
LB_Exp_AMT_deltaFur1	S415_intergenic_S416	UA-pos-1233525-1233876	0	338	434	401	1121	631
LB_Exp_AMT_WT2	S415_intergenic_S416	UA-pos-1233525-1233876	0	84	117	103	293	156
LB_Exp_AMT_deltaFur2	S415_intergenic_S416	UA-pos-1233525-1233876	1.49211e-247	47	69	55	175	93
LB_Exp_AMT_WT1	S415_intergenic_S416	UA-pos-1233525-1233876	3.81657e-110	21	38	31	80	49
M9_Exp_AMT_2	S484_intergenic_mtnA	UA-neg-1422145-1422171	0.00738448	1	1436	585	3656	998
M9_Exp_AMT_2	S484(3'UTR of mtnA)	new_1421204_1422144_c	0.00268487	1	1436	225	3656	362
M9_Exp_AMT_2	S636(3'UTR of xylB)	new_1894896_1895211	4.45594e-05	1	1436	3	3656	6
M9_TransitionPhase_AMT_1	S668(5'UTR of citB)	new_1926587_1926679	0.00101516	1	231	19	595	34
M9_TransitionPhase_AMT_2	S682_intergenic_gltD	UA-neg-2008541-2008571	0.00220975	1	391	51	1058	78
LB_Exp_AMT_WT2	salA	BSU01540	2.08276e-05	2	117	123	293	823
LB_Exp_AMT_deltaFur1	salA	BSU01540	0.0305976	1	434	472	1121	2808
M9_Exp_AMT_1	sdhC	BSU28450	0.000105006	1	374	5	638	5
LB_Exp_AMT_deltaFur1	sucA	BSU19370	3.07701e-12	8	434	1017	1121	12614
M9_TransitionPhase_AMT_2	sucA	BSU19370	3.68267e-07	4	391	203	1058	1948
M9_Exp_AMT_1	sucA	BSU19370	0.00232855	1	374	95	638	111
LB_Exp_AMT_WT2	sucA	BSU19370	0.0354063	1	117	285	293	4576
LB_Exp_AMT_deltaFur1	sufB_intergenic_iscU	UA-neg-3356991-3357010	0.0277396	1	434	1677	1121	2542
M9_TransitionPhase_AMT_1	sunA	BSU21480	0.0340889	1	231	361	595	1161
M9_Exp_AMT_2	thiX	BSU13210	0.00429085	1	1436	159	3656	579
M9_TransitionPhase_AMT_2	tlpA	BSU31250	8.13715e-06	2	391	20	1058	143
LB_Exp_AMT_deltaFur2	treP	BSU07800	0.00120015	1	69	78	175	693
M9_Exp_AMT_1	trnB-Asp_intergenic_trnB-Met2	UA-neg-3172589-3172599	0.023011	2	374	10939	638	11033
LB_Exp_AMT_WT2	trnB-Leu1	BSU_tRNA_55	0.000397906	3	117	7093	293	17619
M9_Exp_AMT_2	trnB-Leu1	BSU_tRNA_55	0.00273236	3	1436	9333	3656	36603
LB_Exp_AMT_WT2	trnB-Leu2_intergenic_trnB-Gly1	UA-neg-3173310-3173323	0.0201654	2	117	23062	293	27414
LB_Exp_AMT_deltaFur2	trnB-Met1	BSU_tRNA_61	0.00224533	4	69	182281	175	311386
LB_Exp_AMT_deltaFur2	trnB-Met3	BSU_tRNA_62	0.00393368	2	69	37912	175	52902
LB_Exp_AMT_deltaFur2	trnB-Met3_intergenic_trnB-Met1	UA-neg-3172870-3172871	0.00123146	2	69	22408	175	29204
M9_Exp_AMT_1	trnD-Met_intergenic_trnD-Asp	UA-pos-952031-952041	0.0225387	2	374	10910	638	10910
M9_Exp_AMT_2	trnD-Trp	BSU_tRNA_38	1.29997e-25	32	1436	94468	3656	309165
M9_Exp_AMT_2	trnD-Tyr_intergenic_trnD-Trp	UA-pos-952392-952396	0.00520593	2	1436	10372	3656	14232
M9_Exp_AMT_1	trnE-Met_intergenic_trnE-Asp	UA-pos-640345-640404	0.0284402	2	374	12375	638	12379
LB_Exp_AMT_WT2	trnJ-Gly_intergenic_trnJ-Leu2	UA-pos-95847-95860	0.0184113	2	99	22218	273	26107
M9_Exp_AMT_2	trnS-Glu	BSU_tRNA_47	0.0140711	5	1436	154715	3656	187953
M9_Exp_AMT_2	trnS-Glu_intergenic_trnS-Gln	UA-pos-528975-528985	4.40129e-08	5	1436	9339	3656	12037
M9_Exp_AMT_2	trnS-Leu1	BSU_tRNA_50	1.11166e-12	8	1436	6343	3656	16483
LB_Exp_AMT_deltaFur1	trnS-Leu1	BSU_tRNA_50	0.00259365	2	434	3401	1121	6673
M9_Exp_AMT_1	trnS-Leu1	BSU_tRNA_50	0.0283842	1	374	1217	638	1371
LB_Exp_AMT_deltaFur1	trnS-Lys_intergenic_trnS-Leu1	UA-pos-529163-529173	0.0311446	1	434	2409	1121	2859
M9_Exp_AMT_2	trnSL-Glu2	BSU_tRNA_75	6.45765e-30	42	1436	188252	3656	490720
M9_Exp_AMT_2	trnSL-Glu2_intergenic_trnSL-Val1	UA-pos-194280-194282	0.00118122	5	1436	81128	3656	103458
LB_Exp_AMT_WT1	trnY-Asp	BSU_tRNA_2	0.00755632	2	38	64045	80	81005
LB_Exp_AMT_deltaFur2	tsf	BSU16500	0.00126765	1	69	93	175	732
M9_Exp_AMT_2	wprA	BSU10770	0.0360592	1	1436	206	3656	4945
M9_Exp_AMT_2	ycsN	BSU04150	0.0100936	1	1436	194	3656	1366
LB_Exp_AMT_WT2	yczI	BSU04120	0.000220537	1	117	9	293	28
M9_Exp_AMT_2	ydjE	BSU06170	0.00822453	1	1436	90	3656	1112
M9_Exp_AMT_2	ydzW	BSU06083	3.7133e-05	1	1436	3	3656	5
M9_Exp_AMT_2	ydzW	BSU06079	8.16907e-05	1	1436	6	3656	11
LB_Exp_AMT_deltaFur1	yhdT	BSU09590	4.43863e-07	3	434	227	1121	1259
M9_Exp_AMT_2	yizD_intergenic_yjbH	UA-neg-1233301-1233613	7.83578e-20	5	1436	20	3656	55
M9_Exp_AMT_2	yobI	BSU18970	0.000126246	1	1436	2	3656	17
M9_Exp_AMT_2	ypbR	BSU22030	0.000653339	1	1436	2	3656	88
M9_Exp_AMT_2	yrvM_intergenic_6S	UA-neg-2814408-2814489	0.000125537	6	1436	58612	3656	100313
LB_Exp_AMT_deltaFur2	yrvM_intergenic_6S	UA-neg-2814408-2814489	0.01229	1	69	4363	175	7136
LB_Exp_AMT_deltaFur1	ysfB_intergenic_glcD	UA-pos-2933083-2933184	8.2171e-10	3	434	85	1121	155
M9_TransitionPhase_AMT_1	ytzB	BSU29870	0.00134338	1	231	19	595	45
M9_TransitionPhase_AMT_1	yugJ	BSU31370	0.00277433	1	231	10	595	93
LB_Exp_AMT_deltaFur1	yutK	BSU32180	0.00205627	1	434	25	1121	186
M9_TransitionPhase_AMT_1	yvaP	BSU33680	0.00059728	1	231	5	595	20
LB_Exp_AMT_deltaFur1	yvcI	BSU34780	0.00232129	1	434	67	1121	210
M9_TransitionPhase_AMT_2	yvcN	BSU34730	0.0016153	1	391	8	1058	57
M9_TransitionPhase_AMT_1	yvcN	BSU34730	0.00313175	1	231	16	595	105
LB_Exp_AMT_deltaFur1	yvfG	BSU34210	0.00657401	1	434	162	1121	596
LB_Exp_AMT_deltaFur1	yvfG_intergenic_slrR	UA-pos-3514106-3530100	0.00611216	1	434	140	1121	554
M9_TransitionPhase_AMT_1	yvfH	BSU34190	1.54362e-05	2	231	23	595	187
M9_TransitionPhase_AMT_2	yvfH	BSU34190	0.00669914	1	391	16	1058	237
M9_TransitionPhase_AMT_2	yvoD	BSU34980	0.00209655	1	391	18	1058	74
LB_Exp_AMT_WT1	yvyC	BSU35360	4.45821e-05	1	38	11	80	28
LB_Exp_AMT_WT1	yvyC_intergenic_S1351	UA-neg-3634755-3634792	1.27379e-05	1	38	6	80	8
M9_Exp_AMT_2	yxbG	BSU39840	0.0119592	1	1436	178	3656	1620
M9_Exp_AMT_2	yxiO_intergenic_hutP	UA-pos-4015969-4041482	0.00352888	1	1436	15	3656	476
M9_Exp_AMT_2	yxlA_intergenic_cimH	UA-pos-3972434-3979752	0.001373	1	1436	25	3656	185
M9_TransitionPhase_AMT_2	yydF	BSU40180	0.00673579	2	391	1848	1058	4262
M9_Exp_AMT_1	yydG_intergenic_yydF	UA-neg-4127441-4127497	0.0249498	1	374	1155	638	1203
