## Supplementary table 4 for "Novel regulation from novel interactions: Identification of an RNA sponge that controls the levels, processing and efficacy of the RoxS riboregulator of central metabolism in *Bacillus subtilis*"

### Sheet: A - FsrA
partner 1 (BSU number or genome coordinates of feature)	BSU number of gene to UTR	partner 1 name		M9 Exponential AMT	M9 Transition Phase AMT	LB Exp AMT deltaFur	LB Exp AMT WT	min pAdj	min pAdj sample	sRNA interaction bp	target interaction bp (Start codon = 1)	target length	interaction energy	Region included in target prediction
new_1056539_1056622		S346	3'UTR (of S345)	0.00331649	1	4.13e-100	1	4.13e-100	LB_Exp_AMT_deltaFur	28 -- 39	8 -- 21	83	-1.11318	0
new_1056384_1056537		S345	Independent transcript	3.08e-11	1	3.52e-94	1	3.52e-94	LB_Exp_AMT_deltaFur	31 -- 56	63 -- 88	153	-13.5357	0
BSU_tRNA_13		trnJ-Thr		1	1	1.1e-67	1	1.1e-67	LB_Exp_AMT_deltaFur	42 -- 49	45 -- 52	75	-11.2408	50
BSU_tRNA_53		trnB-Thr		1	1	3.5e-66	1	3.5e-66	LB_Exp_AMT_deltaFur	42 -- 49	45 -- 52	75	-10.6473	50
BSU_tRNA_36		trnD-Thr		1	1	7.05e-60	1	7.05e-60	LB_Exp_AMT_deltaFur	42 -- 49	45 -- 52	72	-11.5439	50
UA-pos-952207-952211		trnD-Phe_intergenic_trnD-Thr		4.12e-05	1	2.53e-55	1	2.53e-55	LB_Exp_AMT_deltaFur	51 -- 58	-22 -- -29	4	-6.38291	50
BSU40180		yydF		1.71e-36	1.13e-51	1	1	1.13e-51	M9_TransitionPhase_AMT	47 -- 71	134 -- 160	149	-16.1017	50
BSU_tRNA_76		trnSL-Thr1		1	1	6.71e-40	1	6.71e-40	LB_Exp_AMT_deltaFur	42 -- 49	45 -- 52	72	-11.2242	50
new_3510674_3510779	BSU34190	S1309 - lutP	5' UTR	1	1	3.77e-32	1	3.77e-32	LB_Exp_AMT_deltaFur	41 -- 54	94 -- 107	2898	-17.7113	utr+cds
UA-neg-4127441-4127497		yydG_intergenic_yydF		1.27e-26	3e-25	1	1	1.27e-26	M9_Exp_AMT	47 -- 71	-16 -- 10	56	-14.9477	50
UA-pos-95451-95454		trnJ-Val_intergenic_trnJ-Thr		0.080015	1	8.16e-26	1	8.16e-26	LB_Exp_AMT_deltaFur	51 -- 58	21 -- 28	3	-2.44383	50
UA-neg-3173690-3173721		trnB-Thr_intergenic_trnB-Val		0.287841	1	1.98e-23	1	1.98e-23	LB_Exp_AMT_deltaFur	51 -- 58	49 -- 56	31	-2.99466	50
BSU_misc_RNA_41		6S		1.26e-19	1	1	1	1.26e-19	M9_Exp_AMT	51 -- 66	47 -- 60	192	-5.50685	50
new_1926587_1926679	BSU18000	S668 - citB	5' UTR	4.82e-05	1	2.84e-15	0.0924275	2.84e-15	LB_Exp_AMT_deltaFur	41 -- 68	201 -- 228	2958	-22.1921	utr+cds
BSU_tRNA_42		trnD-Cys		2.93e-11	1	1	1	2.93e-11	M9_Exp_AMT	83 -- 90	82 -- 111	70	-7.39327	50
BSU34190		yvfH		1	1	2.99e-08	1	2.99e-08	LB_Exp_AMT_deltaFur	41 -- 54	-12 -- 1	1691	-18.2246	50
BSU07800		treP		1	1	9.48e-08	1	9.48e-08	LB_Exp_AMT_deltaFur	39 -- 70	-18 -- 10	1412	-21.4129	50
UA-pos-22158-22291		serS_intergenic_trnSL-Ser1		1	1	2.72e-06	1	2.72e-06	LB_Exp_AMT_deltaFur	31 -- 46	-28 -- -12	133	-16.5154	50
UA-neg-2768675-2773889		yrhP_intergenic_cypB		1	1	5.46e-06	1	5.46e-06	LB_Exp_AMT_deltaFur	39 -- 62	2149 -- 2172	5214	-15.1505	50
UA-neg-2331716-2331778		rnpB_intergenic_ypsB		1	1	2.85e-05	1	2.85e-05	LB_Exp_AMT_deltaFur	50 -- 68	86 -- 104	62	-14.5739	50
new_1226858_1226937	BSU11490	S408 - yjbC	5	1	1	0.000192869	1	0.000192869	LB_Exp_AMT_deltaFur	2 -- 14	276 -- 288	659	-8.95575 kcal/mol	utr+cds
BSU16240		fliI		1	1	0.00029322	1	0.00029322	LB_Exp_AMT_deltaFur	45 -- 62	616 -- 636	1316	-17.4092	50
BSU_tRNA_38		trnD-Trp		0.000980552	1	1	1	0.000980552	M9_Exp_AMT	41 -- 67	85 -- 85	73	-12	50
BSU04690		rsbT		1	1	0.00108095	1	0.00108095	LB_Exp_AMT_deltaFur	34 -- 56	3555 -- 376	401	-14.8204	50
new_121686_121918	BSU01070	S51- rpoB	5' UTR	1	1	0.00122591	1	0.00122591	LB_Exp_AMT_deltaFur	43 -- 67	3454 -- 3477	3815	-15.2639	utr+cds
BSU27360		yrrM		1	1	0.00153294	1	0.00153294	LB_Exp_AMT_deltaFur	49 -- 62	493 -- 508	653	-10.5183	50
UA-neg-4127648-4130256		yydF_intergenic_S1545		0.00376933	0.0656482	1	1	0.00376933	M9_Exp_AMT	41 -- 55	2476 -- 2491	2608	-9.48327	50
BSU28490		uvrC		1	1	0.00665953	1	0.00665953	LB_Exp_AMT_deltaFur	54 -- 62	1792 -- 1800	1772	-11.1402	50
new_2099791_2099863_c	BSU19290	S741 - yozO	5' UTR	1	1	0.0079331	1	0.0079331	LB_Exp_AMT_deltaFur	43 -- 57	162 -- 183	523	-13.0585	utr+cds
BSU14340		yknW		1	1	1	0.0113857	0.0113857	LB_Exp_AMT_WT	45 -- 71	4133 -- 439	695	-10.8724	50
BSU00190		dnaX		1	1	0.0187622	1	0.0187622	LB_Exp_AMT_deltaFur	42 -- 70	1295 -- 1325	1691	-26.8669	50
BSU08900		yhzB		1	1	0.021406	1	0.021406	LB_Exp_AMT_deltaFur	20 -- 70	385 -- 427	623	-8.12698	50
BSU15100		ylbP		1	1	0.0403275	1	0.0403275	LB_Exp_AMT_deltaFur	29 -- 44	281 -- 296	482	-8.41457	50

### Sheet: B- RoxS
partner 1 (BSU number or genome coordinates of feature)	Annotation of gene to UTR	partner 1 name	Feature type	M9 Exponential AMT	M9 Transition Phase AMT	LB Exp AMT deltaFur	LB Exp AMT WT	min pAdj	min pAdj sample	sRNA interaction bp	target interaction bp (Start codon = 1)	target length	interaction energy	Region included in target prediction
new_1056384_1056537		S345	Independent transcript	1.39e-13	3.22e-10	8.54e-25	1	8.54e-25	LB_Exp_AMT_deltaFur	56 -- 71	59 -- 73	153	-12.8889	0
BSU_tRNA_75		trnSL-Glu2		2.52e-20	1	1	1	2.52e-20	M9_Exp_AMT	87 -- 94	-50 -- -42	74	-8.5482	50
BSU_tRNA_38		trnD-Trp		4.34e-17	1	1	1	4.34e-17	M9_Exp_AMT	119 -- 125	44 -- 50	73	-7.24797	50
new_2982270_2982476_c	BSU29140	S1101 - citZ	5' UTR	8.2e-14	3.77e-16	3.05e-05	0.0625411	3.77e-16	M9_TransitionPhase_AMT	56 -- 97	173 -- 236	1326	-10.5099	cds+utr
BSU_misc_RNA_41		6S		9.58e-13	1	1	1	9.58e-13	M9_Exp_AMT	11 -- 19	157 -- 165	192	-6.07396	50
BSU_tRNA_50		trnS-Leu1		3.26e-10	1	1	1	3.26e-10	M9_Exp_AMT	88 -- 124	25 -- 63	81	-8.33208	50
BSU19370		odhA		1	0.00184258	5.72e-10	1	5.72e-10	LB_Exp_AMT_deltaFur	78 -- 123	2800 -- 2862	2834	-12.0842	50
BSU28680		glcD		1	1	3.72e-08	1	3.72e-08	LB_Exp_AMT_deltaFur	94 -- 124	1394 -- 1420	1412	-16.4644	50
UA-pos-2933083-2933184		ysfB_intergenic_glcD		1	1	8.68e-07	1	8.68e-07	LB_Exp_AMT_deltaFur	85 -- 110	78 -- 98	101	-11.2963	50
new_4169613_4169943_c		S1563 - yybP	5' UTR	1	1	1.17e-05	1	1.17e-05	LB_Exp_AMT_deltaFur	87 -- 101	314 -- 328	778	-10.4471	cds+utr
BSU18440		gltB		1.8e-05	0.000129151	1	1	1.8e-05	M9_Exp_AMT	88 -- 123	1460 -- 1493	1481	-13.0182	50
UA-pos-157326-157420		cwlD_intergenic_salA		1	1	1	0.000106657	0.000106657	LB_Exp_AMT_WT	9 -- 24	96 -- 111	94	-12.581	50
BSU09590		yhdT		1	1	0.000608097	1	0.000608097	LB_Exp_AMT_deltaFur	92 -- 126	937 -- 977	1385	-11.0506	50
BSU34190		yvfH		1	0.00222605	1	1	0.00222605	M9_TransitionPhase_AMT	84 -- 125	-32 -- 1	1691	-13.0201	50
new_1894896_1895211	BSU17610	S636 - xylB	5' UTR	0.0294806	1	1	1	0.0294806	M9_Exp_AMT	91 -- 124	1735 -- 1754	1816	-11.3316	cds+utr
BSU00900		ispD		1	0.0399782	1	1	0.0399782	M9_TransitionPhase_AMT	79 -- 105	41 -- 63	698	-9.59925	50
BSU34730		yvcN		1	0.0477237	1	1	0.0477237	M9_TransitionPhase_AMT	85 -- 126	279 -- 313	764	-13.3744	50
BSU01540		salA		1	1	1	0.048006	0.048006	LB_Exp_AMT_WT	9 -- 24	1 -- 16	1058	-11.5235	50
